# Precise, Fast and Comprehensive Analysis of Intact Glycopeptides and Modified Saccharide Units with pGlyco3

**DOI:** 10.1101/2021.02.06.430063

**Authors:** Wen-Feng Zeng, Wei-Qian Cao, Ming-Qi Liu, Si-Min He, Peng-Yuan Yang

## Abstract

We present a glycan-first glycopeptide search engine, pGlyco3, to comprehensively analyze intact N- and O-glycopeptides, including glycopeptides with modified saccharide units. A novel glycan ion-indexing algorithm developed in this work for glycan-first search makes pGlyco3 5-40 times faster than other glycoproteomic search engines without decreasing the accuracies and sensitivities. By combining electron-based dissociation spectra, pGlyco3 integrates a fast, dynamic programming-based algorithm termed pGlycoSite for site-specific glycan localization (SSGL). Our evaluation based on synthetic and natural glycopeptides showed that the SSGL probabilities estimated by pGlycoSite were proved to be appropriate to localize site-specific glycans. With pGlyco3, we found that N-glycopeptides and O-mannose glycopeptides in yeast samples were extensively modified by ammonia adducts on Hex (aH) and verified the aH-glycopeptide identifications based on released N-glycans and ^15^N/^13^C-labeled data. Thus pGlyco3, which is freely available on https://github.com/pFindStudio/pGlyco3/releases, is an accurate and flexible tool to identify glycopeptides and modified saccharide units.
