## Supplementary Data 1 for "Precise, Fast and Comprehensive Analysis of Intact Glycopeptides and Modified Saccharide Units with pGlyco3"

### Sheet: Sheet1
	(Figure)	Figure 2a				Figure 2b				Figure 2c	Figure 2d	Figure 3a-c				Figure 3d	Figure 3e	Figure 4	Supplementary Figure 2		Supplementary Figure 7a			Supplementary Figure 7b			Supplementary Figure 8	Supplementary Figure 9
	(Software)	pGlyco3	Byonic	MetaMorpheus	MSFragger	pGlyco3	Byonic	MetaMorpheus	MSFragger	pGlyco3		pGlyco3	Byonic	MetaMorpheus	MSFragger	pGlyco3	pGlyco3	pGlyco3	pGlyco3	MetaMorpheus	pGlyco3	MetaMorpheus	MSFragger	pGlyco3	MetaMorpheus	MSFragger	pGlyco3	pGlyco3
Peptide	Protein database	Fission Yeast proteome + Mouse proteome, uniprot, 2018-Aug				Mouse proteome, uniprot, 2018-Aug				Synthetic peptide sequence (Syn2Site_PRM.fasta.N2J [3])	IGM protein	Human proteome, uniprot, 2018-Aug				Human Milk Focused fasta [1] / OPRmix fasta [2]	Human proteome, uniprot, 2018-Aug	Fission Yeast / Budding Yeast proteome, uniprot, 2018-Aug	CHO_fasta [1] / OPRmix fasta [2]	OPRmix fasta [2]	Human Milk Focused fasta [1]			CHO_fasta [1]			Human proteome, uniprot, 2018-Aug	Human/Arabidopsis/Fission Yeast/Worm proteome, uniprot, 2018-Aug
	Digestion	Trypsin				Trypsin					Trypsin/Chymotrypsin/GluC	Trypsin				Trypsin / Trypsin+OpeRATOR	Trypsin	Trypsin	Trypsin / Trypsin+OpeRATOR	Trypsin+OpeRATOR	Trypsin			Trypsin			Trypsin / Trypsin+OpeRATOR	Trypsin
	Max miss cleavage	3				3					4	3				3 / 5	3	3	3 / 5	5	3			3			3 / 5	3
	Fixed modification	Carbamidomethyl on Cys				Carbamidomethyl on Cys					Carbamidomethyl on Cys	Carbamidomethyl on Cys				Carbamidomethyl on Cys	Carbamidomethyl on Cys	Carbamidomethyl on Cys	Carbamidomethyl on Cys		Carbamidomethyl on Cys			Carbamidomethyl on Cys			Carbamidomethyl on Cys	Carbamidomethyl on Cys
	Variable modifcation	Oxidation on Met				Oxidation on Met					Oxidation on Met	Oxidation on Met				Oxidation on Met	Oxidation on Met	Oxidation on Met	Oxidation on Met		Oxidation on Met			Oxidation on Met			Oxidation on Met	Oxidation on Met
	Max number of variable modification	3				3					3	3				3	3	3	3		3			3			3	3
Glycan	Mode	N-glycan	-	N-glycan	N-glycan	N-glycan	-	N-glycan	N-glycan	N-Glycan		O-glycan	-	O-glycan	O-glycan	N-glycan / O-glycan	O-glycan	N-glycan / O-Man	N-glycan / O-glycan	O-glycan	N-glycan			N-glycan			N-glycan / O-glycan	N-glycan / O-glycan
	Glycan database	N-Mouse	182 N-glycan	182 N-glycan	182 N-glycan	N-Mouse	309 N-glycan / N-Mouse	182 N-glycan	182 N-glycan / Open	N-Human-Multi		Multi-site-O	70 O-glycan, site=1	300 O-glycan	12 O-glycan, site=4	N-Human / Multi-site-O	Multi-site-O	N-HighMannose / O-HexOnly	N-Human / Multi-site-O	12 O-glycan, site=4	N-Human	182 N-glycan	182 N-glycan	N-Mouse	182 N-glycan	182 N-glycan	N-Human / Multi-Site-O	N-Human / Multi-Site-O
	Modified saccharide units	-				-				-		-				-	-	H~aH & H~phoH	-		-			H~phoH	-		H~aH	H~aH
	Max # of modified saccharide units	-				-				-		-				-	-	2	-		-			2	-		2	2
QC	GPSM filter	1% FDR	Score≥200 & |logProb|≥2	1% FDR	1% FDR	1% FDR	Score≥200 & |logProb|≥2	1% FDR	1% FDR	1% FDR		1% FDR	Score≥200 & |logProb|≥2	1% FDR	1% FDR	1% FDR	1% FDR	1% FDR	1% FDR		1% FDR			1% FDR			1% FDR	1% FDR
MS	Fragmentation method	HCD				HCD				HCD+ETxxD		HCD+ETxxD			Hybrid	HCD+ETxxD	HCD+ETxxD	HCD / HCD+ETxxD	HCD+ETxxD		HCD+ETxxD		Hybrid	HCD+ETxxD		Hybrid	HCD / HCD+ETxxD	HCD / HCD+ETxxD
	Precursor tolerance	10 ppm				10 ppm				10 ppm		10 ppm				10 ppm	10 ppm	7 ppm	10 ppm		10 ppm			10 ppm			10 ppm	10 ppm
	Fragmenta tolerance	20 ppm				20 ppm				20 ppm		20 ppm				20 ppm	20 ppm	20 ppm	20 ppm		20 ppm			20 ppm			20 ppm	20 ppm
	Dataset	PXD005565				PXD005411, PXD005412, PXD005413, PXD005553, PXD005555 PXD005565 PXD005411, PXD005412, PXD005413, PXD005553, PXD005555				MSV000086771		MSV000086771				MSV000083710, PXD020077	MSV000086771	PXD005565, MSV000086771	MSV000083710, PXD020077	PXD020077	MSV000083710			MSV000083710			PXD011533, PXD017646, PXD009476	MSV000086771
	[1] MSV000083710; [2] PXD020077; [3] MSV000086771 (this work)
