## Supplementary Data 2 for "Precise, Fast and Comprehensive Analysis of Intact Glycopeptides and Modified Saccharide Units with pGlyco3"

### Sheet: Sheet1
		4.1 Synthetic N-glycopeptide (Fig. 2c)	4.2 Standard protein (IgM, Fig. 2d)	4.3 IHMO cell line (Fig. 3a~3c)	4.4 Human serum (Fig. 3e~3f)	4.5 fission yeast and budding yeast for aH-glycopeptides (Fig. 4c)	4.6 N-glycome analysis on fission yeast (Supplementary Fig. 3)	4.7 EThcD-MS/MS for O-Man glycopeptide analysis on fission yeast (Supplementary Fig. 4)
LC	Column	C18 column 50 cm×75 μm i.d. (Thermo)					PGC 15 cm x 75 um i.d. (New Objective)	C18 column 50 cm×75 μm i.d. (Thermo)
	Flow rate	300 nl/min				200 nl/min	300 nl/min
	Elute gradient	1–5% B in 3 min, 5–45% B in 42 min		1% to 30% B in 232 minutes	1–30% B in 165 min, 30–45% B in 7 min	5% to 35% solvent B in 345 minutes	5% to 35% B in 20 minutes	1% to 30% B in 165 min
MS1	Scan range (m/z)	350~2,000
	Resolution	120000
	Included charge state	2~6					1~5	2~6
	dynamic exclusion after n times		1
	dynamic exclusion duration	20s				15s	6s	20s
	Data acquisition mode	PRM	PRM/DDA	DDA
MS/MS-HCD	Resolution	15000
	Maximum injection time	200ms				100ms	250ms	200ms
	Collision energy	30%±10%					20%±10%	30%±10%
Product-trigger EThcD	Resolution	15000
	Maximum injection time	200ms				N/A	N/A	100ms
	Activation Q (ETD)	0.25						0.25
	Supp Collision energy (HCD)	0.25						0.25
	Product list	138.0545, 168.0661, 186.0714, 204.0867						138.0545, 168.0661, 186.0714, 204.0867
	Trigger n product ion	1						1
